# IFNγ-dependent remodelling of the myeloid landscape underlies control of IFNγ-insensitive tumours

**DOI:** 10.1101/2024.03.25.586537

**Authors:** Vivian W.C. Lau, Gracie Mead, Julie M. Mazet, Anagha Krishnan, Edward W. Roberts, Gennaro Prota, Uzi Gileadi, Vincenzo Cerundolo, Audrey Gérard

**Author notes:** Deceased (Vincenzo Cerundolo). Corresponding author: Audrey Gérard.

## Abstract

Loss of IFNγ-sensitivity by tumours is thought to be a mechanism enabling evasion, as some cancers lacking IFNγ-signalling demonstrate resistance to checkpoint immunotherapy. However, recent studies demonstrated that IFNγ-resistant tumours are well-controlled and sensitized for immunotherapy. The underlying mechanism leading to enhanced immune responses in those patients is unknown. Using IFNγ-insensitive melanoma tumours which were well-controlled by the endogenous anti-tumour response, we found that despite low basal MHC class I expression by tumours, CD8^+^ T cell infiltration was not hindered and, unexpectedly, their production of IFNγ was still important for tumour control. Mechanistically, IFNγ triggers pro-inflammatory remodelling of IFNγ-insensitive tumours, affecting the differentiation of myeloid cells. Predominantly, immunosuppressive macrophages are inhibited, while inflammatory phenotypes of monocytes and ‘mono-macs’ are preserved in IFNγ-insensitive tumours. This is supported by a co-dependency between CD8^+^ T cells and monocyte/macrophages, as depletion of one resulted in loss of the other. Our work demonstrates an important mechanistic understanding of how IFNγ resistance does not preclude failure of anti-tumour responses. Importantly, immune remodelling appears to be dominant in IFNγ-sensitive and IFNγ-insensitive mixed tumours, and is enriched in humans with tumours mutated in the IFNγ pathway, suggesting this may be leveraged for therapy in the future.
