## Supplementary Dataset S1 for "IFNγ-dependent remodelling of the myeloid landscape underlies control of IFNγ-insensitive tumours"

### Sheet: Signalling Pathways
10_gene_IFNy_pathway	HALLMARK_INTERFERON_GAMMA_RESPONSE	HALLMARK_HYPOXIA	HALLMARK_TGF_BETA_SIGNALING
IFNG	ADAR	ACKR3	TGFb
STAT1	APOL6	ADM	ACVR1
CCR5	ARID5B	ADORA2B	APC
CXCL9	ARL4A	AK4	ARID4B
CXCL10	AUTS2	AKAP12	BCAR3
CXCL11	B2M	ALDOA	BMP2
IDO1	BANK1	ALDOB	BMPR1A
PRF1	BATF2	ALDOC	BMPR2
GZMA	BPGM	AMPD3	CDH1
HLA-DRA	BST2	ANGPTL4	CDK9
	BTG1	ANKZF1	CDKN1C
	C1R	ANXA2	CTNNB1
	C1S	ATF3	ENG
	CASP1	ATP7A	FKBP1A
	CASP3	B3GALT6	FNTA
	CASP4	B4GALNT2	FURIN
	CASP7	BCAN	HDAC1
	CASP8	BCL2	HIPK2
	CCL2	BGN	ID1
	CCL5	BHLHE40	ID2
	CCL7	BNIP3L	ID3
	CD274	BRS3	IFNGR2
	CD38	BTG1	JUNB
	CD40	CA12	KLF10
	CD69	CASP6	LEFTY2
	CD74	CAV1	LTBP2
	CD86	CAVIN1	MAP3K7
	CDKN1A	CAVIN3	NCOR2
	CFB	CCN1	NOG
	CFH	CCN2	PMEPA1
	CIITA	CCN5	PPM1A
	CMKLR1	CCNG2	PPP1CA
	CMPK2	CDKN1A	PPP1R15A
	CMTR1	CDKN1B	RAB31
	CSF2RB	CDKN1C	RHOA
	CXCL10	CHST2	SERPINE1
	CXCL11	CHST3	SKI
	CXCL9	CITED2	SKIL
	DDX60	COL5A1	SLC20A1
	DHX58	CP	SMAD1
	EIF2AK2	CSRP2	SMAD3
	EIF4E3	CXCR4	SMAD6
	EPSTI1	DCN	SMAD7
	FAS	DDIT3	SMURF1
	FCGR1A	DDIT4	SMURF2
	FGL2	DPYSL4	SPTBN1
	FPR1	DTNA	TGFB1
	GBP4	DUSP1	TGFBR1
	GBP6	EDN2	TGIF1
	GCH1	EFNA1	THBS1
	GPR18	EFNA3	TJP1
	GZMA	EGFR	TRIM33
	HELZ2	ENO1	UBE2D3
	HERC6	ENO2	WWTR1
	HIF1A	ENO3	XIAP
	HLA-A	ERO1A
	HLA-B	ERRFI1
	HLA-DMA	ETS1
	HLA-DQA1	EXT1
	HLA-DRB1	F3
	HLA-G	FAM162A
	ICAM1	FBP1
	IDO1	FOS
	IFI27	FOSL2
	IFI30	FOXO3
	IFI35	GAA
	IFI44	GALK1
	IFI44L	GAPDH
	IFIH1	GAPDHS
	IFIT1	GBE1
	IFIT2	GCK
	IFIT3	GCNT2
	IFITM2	GLRX
	IFITM3	GPC1
	IFNAR2	GPC3
	IL10RA	GPC4
	IL15	GPI
	IL15RA	GRHPR
	IL18BP	GYS1
	IL2RB	HAS1
	IL4R	HDLBP
	IL6	HEXA
	IL7	HK1
	IRF1	HK2
	IRF2	HMOX1
	IRF4	HOXB9
	IRF5	HS3ST1
	IRF7	HSPA5
	IRF8	IDS
	IRF9	IER3
	ISG15	IGFBP1
	ISG20	IGFBP3
	ISOC1	IL6
	ITGB7	ILVBL
	JAK2	INHA
	KLRK1	IRS2
	LAP3	ISG20
	LATS2	JMJD6
	LCP2	JUN
	LGALS3BP	KDELR3
	LY6E	KDM3A
	LYSMD2	KIF5A
	MARCHF1	KLF6
	METTL7B	KLF7
	MT2A	KLHL24
	MTHFD2	LALBA
	MVP	LARGE1
	MX1	LDHA
	MX2	LDHC
	MYD88	LOX
	NAMPT	LXN
	NCOA3	MAFF
	NFKB1	MAP3K1
	NFKBIA	MIF
	NLRC5	MT1E
	NMI	MT2A
	NOD1	MXI1
	NUP93	MYH9
	OAS2	NAGK
	OAS3	NCAN
	OASL	NDRG1
	OGFR	NDST1
	P2RY14	NDST2
	PARP12	NEDD4L
	PARP14	NFIL3
	PDE4B	NOCT
	PELI1	NR3C1
	PFKP	P4HA1
	PIM1	P4HA2
	PLA2G4A	PAM
	PLSCR1	PCK1
	PML	PDGFB
	PNP	PDK1
	PNPT1	PDK3
	PSMA2	PFKFB3
	PSMA3	PFKL
	PSMB10	PFKP
	PSMB2	PGAM2
	PSMB8	PGF
	PSMB9	PGK1
	PSME1	PGM1
	PSME2	PGM2
	PTGS2	PHKG1
	PTPN1	PIM1
	PTPN2	PKLR
	PTPN6	PKP1
	RAPGEF6	PLAC8
	RBCK1	PLAUR
	RIGI	PLIN2
	RIPK1	PNRC1
	RIPK2	PPARGC1A
	RNF213	PPFIA4
	RNF31	PPP1R15A
	RSAD2	PPP1R3C
	RTP4	PRDX5
	SAMD9L	PRKCA
	SAMHD1	PYGM
	SECTM1	RBPJ
	SELP	RORA
	SERPING1	RRAGD
	SLAMF7	S100A4
	SLC25A28	SAP30
	SOCS1	SCARB1
	SOCS3	SDC2
	SOD2	SDC3
	SP110	SDC4
	SPPL2A	SELENBP1
	SRI	SERPINE1
	SSPN	SIAH2
	ST3GAL5	SLC25A1
	ST8SIA4	SLC2A1
	STAT1	SLC2A3
	STAT2	SLC2A5
	STAT3	SLC37A4
	STAT4	SLC6A6
	TAP1	SRPX
	TAPBP	STBD1
	TDRD7	STC1
	TNFAIP2	STC2
	TNFAIP3	SULT2B1
	TNFAIP6	TES
	TNFSF10	TGFB3
	TOR1B	TGFBI
	TRAFD1	TGM2
	TRIM14	TIPARP
	TRIM21	TKTL1
	TRIM25	TMEM45A
	TRIM26	TNFAIP3
	TXNIP	TPBG
	UBE2L6	TPD52
	UPP1	TPI1
	USP18	TPST2
	VAMP5	UGP2
	VAMP8	VEGFA
	VCAM1	VHL
	WARS1	VLDLR
	XAF1	WSB1
	XCL1	XPNPEP1
	ZBP1	ZFP36
	ZNFX1	ZNF292

### Sheet: Fig7_CD8_Monocyte Sig
BLCA_CD8_Monocyte	BRCA_CD8_Monocyte	CESC_CD8_Monocyte	COAD_CD8_Monocyte	ESCA_CD8_Monocyte	HNSC_CD8_Monocyte	KIRP_CD8_Monocyte	LIHC_CD8_Monocyte	LUADLUSC_CD8_Monocyte	READ_CD8_Monocyte	SKCM_CD8_Monocyte	STAD_CD8_Monocyte	UCEC_CD8_Monocyte
ARPC5L	BCL11B	BCL11B	BIN2	BIN2	BIN2	BCL11B	BCL11B	AIF1	BIN2	ARPC5L	BIN2	BIN2
BIN2	BIN2	BIN2	CCL4	CCL4	CCL4	BIN2	BIN2	C5AR1	CCL4	BCL11B	CCR5	CCR5
CCL4	CCL4	CCR5	CCR5	CCR5	CCR5	CCL4	CCL4	CCR2	CCR5	BIN2	CCR7	CCR7
CCR5	CCR5	CCR7	CCR7	CCR7	CCR7	CCR5	CCR5	CD1E	CCR7	CCL4	CD2	CD2
CCR7	CCR7	CD2	CD160	CD2	CD2	CCR7	CCR7	CD244	CD2	CCR5	CD244	CD244
CD2	CD160	CD244	CD2	CD244	CD244	CD2	CD160	CD37	CD244	CCR7	CD247	CD247
CD244	CD2	CD247	CD244	CD247	CD247	CD244	CD2	CFP	CD247	CD160	CD27	CD27
CD247	CD244	CD27	CD247	CD27	CD27	CD247	CD244	CLEC10A	CD27	CD2	CD300A	CD300A
CD27	CD247	CD300A	CD27	CD300A	CD300A	CD27	CD247	CLEC4A	CD300A	CD244	CD3D	CD3D
CD300A	CD27	CD3E	CD300A	CD3D	CD3D	CD300A	CD27	CLEC4E	CD3D	CD247	CD3E	CD3E
CD3E	CD300A	CD3G	CD3E	CD3E	CD3E	CD3E	CD300A	CLEC5A	CD3E	CD27	CD3G	CD3G
CD3G	CD3E	CD7	CD3G	CD3G	CD3G	CD3G	CD3E	CLEC7A	CD3G	CD300A	CD7	CD48
CD7	CD3G	CD8B	CD7	CD7	CD7	CD7	CD3G	CSF1R	CD7	CD3E	CD8B	CD7
CD8B	CD7	CD96	CD8B	CD8B	CD8B	CD8B	CD7	CX3CR1	CD96	CD3G	CD96	CD96
CHST12	CD8B	CHST12	CD96	CD96	CD96	CD96	CD8B	CXCR2	CRTAM	CD7	CRTAM	CRTAM
CRTAM	CD96	CRTAM	CHST12	CRTAM	CRTAM	CRTAM	CD96	CYBB	CST7	CD8B	CST7	CST7
CST7	CHST12	CST7	CRTAM	CST7	CST7	CST7	CHST12	DOK3	CTSW	CD96	CTSW	CTSW
CX3CR1	CRTAM	CTSW	CST7	CTSW	CTSW	CTSW	CRTAM	DPEP2	CX3CR1	CRTAM	CX3CR1	CXCR6
CXCR6	CST7	CX3CR1	CTSW	CX3CR1	CX3CR1	CXCR6	CST7	FCAR	CXCR6	CST7	CXCR6	CYTH4
CYTH4	CTSW	CXCR6	CXCR6	CXCR6	CXCR6	CYTH4	CTSW	FCN1	CYTH4	CTSW	CYTH4	FAIM3
EOMES	CX3CR1	CYTH4	CYTH4	CYTH4	CYTH4	EOMES	CX3CR1	FGL2	EOMES	CX3CR1	EOMES	GIMAP4
FAIM3	CXCR6	EOMES	EOMES	EOMES	EOMES	FAIM3	CXCR6	FGR	FAIM3	CXCR6	FAIM3	GIMAP6
FASLG	CYTH4	FAIM3	FAIM3	FAIM3	FAIM3	FASLG	CYTH4	FPR1	FASLG	CYTH4	FASLG	GNLY
GIMAP4	EOMES	FASLG	FASLG	FASLG	FASLG	GIMAP4	EOMES	FPR2	GIMAP4	EOMES	GIMAP4	GPR171
GIMAP6	FAIM3	GIMAP4	GIMAP4	GIMAP4	GIMAP4	GIMAP6	FAIM3	GPR183	GIMAP6	FAIM3	GIMAP6	GPR65
GPR15	FASLG	GIMAP6	GIMAP6	GIMAP6	GIMAP6	GPR15	FASLG	HCK	GPR15	FASLG	GPR15	GZMA
GPR171	GIMAP4	GPR15	GPR15	GPR15	GNLY	GPR171	GIMAP4	HK3	GPR171	GIMAP4	GPR171	GZMH
GPR65	GIMAP6	GPR171	GPR171	GPR171	GPR15	GPR65	GIMAP6	HSPA6	GPR65	GIMAP6	GPR65	GZMK
GPR68	GPR15	GPR65	GPR65	GPR65	GPR171	GPR68	GPR15	IL10RA	GPR68	GPR15	GPR68	GZMM
GZMA	GPR171	GPR68	GPR68	GPR68	GPR65	GZMA	GPR171	IL17RA	GZMA	GPR171	GZMA	IFNG
GZMB	GPR65	GZMA	GZMA	GZMA	GPR68	GZMB	GPR65	LILRA1	GZMH	GPR65	GZMB	IL10RA
GZMH	GZMA	GZMB	GZMH	GZMB	GZMA	GZMH	GPR68	LILRA2	GZMK	GPR68	GZMH	IL16
GZMK	GZMB	GZMH	GZMK	GZMH	GZMB	GZMK	GZMA	LILRB1	GZMM	GZMA	GZMK	IL18RAP
GZMM	GZMH	GZMK	GZMM	GZMK	GZMH	GZMM	GZMB	LILRB2	IFNG	GZMB	GZMM	IL2RB
IFNG	GZMK	GZMM	IFNG	GZMM	GZMK	IL10RA	GZMH	LILRB3	IL10RA	GZMH	IFNG	ITGAL
IL10RA	GZMM	IFNG	IL10RA	IFNG	GZMM	IL16	GZMK	LST1	IL16	GZMK	IL10RA	ITK
IL16	IFNG	IL10RA	IL16	IL10RA	IFNG	IL18RAP	GZMM	MEFV	IL18RAP	GZMM	IL16	KLRB1
IL18RAP	IL10RA	IL16	IL18RAP	IL16	IL10RA	IL2RB	IFNG	MNDA	IL2RB	IFNG	IL18RAP	KLRD1
IL2RB	IL16	IL18RAP	IL2RB	IL18RAP	IL16	ITGAL	IL10RA	MS4A6A	ITGAL	IL10RA	IL2RB	KLRG1
ITGAL	IL18RAP	IL2RB	ITGAL	IL2RB	IL18RAP	ITK	IL16	MYO1F	ITK	IL16	ITGAL	KLRK1
ITK	IL2RB	ITGAL	ITK	ITGAL	IL2RB	KLRB1	IL18RAP	NCF2	KLRB1	IL18RAP	ITK	LCK
KLRB1	ITGAL	ITK	KLRB1	ITK	ITGAL	KLRD1	IL2RB	NCF4	KLRD1	IL2RB	KLRB1	LTB
KLRD1	ITK	KLRB1	KLRD1	KLRB1	ITK	KLRG1	ITK	OSM	KLRG1	ITGAL	KLRD1	LY9
KLRG1	KLRB1	KLRD1	KLRG1	KLRD1	KLRB1	KLRK1	KLRB1	P2RY13	KLRK1	ITK	KLRG1	MYO1F
KLRK1	KLRD1	KLRG1	KLRK1	KLRK1	KLRD1	LAG3	KLRD1	PILRA	LAG3	KLRB1	KLRK1	NCR3
LAG3	KLRG1	KLRK1	LAG3	LAG3	KLRG1	LCK	KLRG1	PLEK	LCK	KLRD1	LAG3	NKG7
LCK	KLRK1	LAG3	LCK	LTB	KLRK1	LTB	KLRK1	POU2F2	LEPROTL1	KLRG1	LCK	PRF1
LTB	LAG3	LCK	LY9	LY9	LAG3	LY9	LAG3	PPM1F	LY9	KLRK1	LTB	PTGDR
LY9	LCK	LTB	MMP19	MMP19	LCK	MMP19	LCK	RGS19	MMP19	LAG3	LY9	PTPRC
MYO1F	LY9	LY9	MYO1F	MYO1F	LTB	MYO1F	LEPROTL1	RHOG	MYO1F	LCK	MMP19	PTPRCAP
NCK1	MMP19	MMP19	NCK1	NCR3	LY9	NCR3	LTB	RNASE2	N4BP1	LY9	MYO1F	PVRIG
NCR3	MYO1F	MYO1F	NCR3	NKG7	MYO1F	NKG7	LY9	S100A12	NCK1	MYO1F	NCR3	PYHIN1
NKG7	NCR3	NCR3	NKG7	PRF1	NCR3	PIK3IP1	MYO1F	SAMSN1	NCR3	NCR3	NKG7	RGS1
PRF1	NFKB1	NKG7	PIK3IP1	PTGDR	NKG7	PRF1	NCR3	SLC11A1	NFKB1	NKG7	PIK3IP1	SASH3
PTGDR	NKG7	PRF1	PRF1	PTPRC	PRF1	PTGDR	NKG7	STAB1	NKG7	PIK3IP1	PRF1	SLAMF1
PTPRC	PIK3IP1	PTGDR	PRMT2	PTPRCAP	PTGDR	PTPRC	PIK3IP1	TLR2	PRF1	PRF1	PTGDR	TBX21
PTPRCAP	PRF1	PTPRC	PTGDR	PYHIN1	PTPRC	PTPRCAP	PRF1	TLR8	PTGDR	PTGDR	PTPRC	TRADD
PVRIG	PTGDR	PTPRCAP	PTPRCAP	RGS1	PTPRCAP	PVRIG	PRMT2	VASP	PTPRCAP	PTPRC	PTPRCAP	TRAF3IP3
PYHIN1	PTPRC	PVRIG	PYHIN1	RHOG	PYHIN1	PYHIN1	PTGDR	WAS	PYHIN1	PTPRCAP	PVRIG	WAS
RGS1	PTPRCAP	PYHIN1	RGS1	SASH3	RGS1	RGS1	PTPRC	AIF1	RGS1	PVRIG	PYHIN1	ZAP70
RHOG	PVRIG	RGS1	RHOG	SEC24A	RHOG	RHOG	PTPRCAP	C5AR1	SASH3	PYHIN1	RGS1	AIF1
SASH3	PYHIN1	RHOG	SASH3	SLAMF1	SASH3	SASH3	PVRIG	CCR2	SEC24A	RHOG	RHOG	CCR2
SLAMF1	RGS1	SASH3	SEC24A	TBX21	SLAMF1	SLAMF1	PYHIN1	CD1E	SLAMF1	SASH3	SASH3	CD1E
TBX21	RHOG	SLAMF1	SLAMF1	TNFSF8	TBX21	TBX21	RGS1	CD244	TBX21	SLAMF1	SLAMF1	CD244
TNFSF8	SASH3	TBX21	TBX21	TRAF3IP3	TNFSF8	TNFSF8	RHOG	CD37	TNFSF8	TBX21	TBX21	CD37
TRADD	SLAMF1	TNFSF8	TNFSF8	TSC22D3	TRAF3IP3	TRAF3IP3	SASH3	CFP	TRAF3IP3	TNFSF8	TNFSF8	CD48
TRAF3IP3	TBX21	TRAF3IP3	TRAF3IP3	WAS	WAS	WAS	SLAMF1	CLEC10A	TSC22D3	TRADD	TRAF3IP3	CLEC10A
TSC22D3	TNFSF8	WAS	TSC22D3	ZAP70	ZAP70	XCL1	TBX21	CLEC4A	WAS	TRAF3IP3	TSC22D3	CLEC4A
WAS	TRADD	ZAP70	WAS	AIF1	AIF1	ZAP70	TMC6	CLEC4E	ZBTB1	TSC22D3	WAS	CSF1R
ZAP70	TRAF3IP3	AIF1	XCL1	AKAP13	C5AR1	AIF1	TNFSF8	CLEC5A	ACAP2	WAS	ZAP70	CYBB
ZC3HAV1	WAS	CCR2	ZAP70	C5AR1	CCR2	C5AR1	TRAF3IP3	CLEC7A	AIF1	XCL1	AIF1	DPEP2
AIF1	XCL1	CD1E	ZBTB1	CCR2	CD1E	CCR2	WAS	CSF1R	AKAP13	ZAP70	C5AR1	FCN1
AKAP13	ZAP70	CD244	ZC3HAV1	CD1E	CD244	CD1E	ZAP70	CSF3R	BCL2L11	AIF1	CCR2	FGR
C5AR1	ZFP36L2	CD37	AIF1	CD244	CD37	CD244	AIF1	CX3CR1	C5AR1	C5AR1	CD1E	GPR183
CCR2	AIF1	CFP	AKAP13	CD37	CFP	CD37	C5AR1	CXCR2	CCR2	CCR2	CD244	HCK
CD1E	AKAP13	CLEC10A	BCL2L11	CFP	CLEC10A	CFP	CCR2	CYBB	CD1E	CD1E	CD37	IL10RA
CD244	C5AR1	CLEC4A	C5AR1	CLEC10A	CLEC4A	CLEC10A	CD1E	DOK3	CD244	CD244	CFP	LILRA2
CD37	CCR2	CLEC4E	CCR2	CLEC4A	CLEC4E	CLEC4A	CD244	DPEP2	CD37	CD37	CLEC10A	LILRB1
CFP	CD1E	CLEC5A	CD1E	CLEC4E	CLEC5A	CLEC4E	CD37	FCAR	CFP	CFP	CLEC4A	LILRB3
CLEC10A	CD244	CLEC7A	CD244	CLEC5A	CLEC7A	CLEC7A	CFP	FCER1A	CLEC10A	CLEC10A	CLEC4E	LST1
CLEC4A	CD37	CSF1R	CD37	CLEC7A	CSF1R	CSF1R	CLEC10A	FCN1	CLEC4A	CLEC4A	CLEC7A	MS4A6A
CLEC4E	CFP	CSF3R	CFP	COL4A3BP	CSF3R	CSF3R	CLEC4A	FGL2	CLEC4E	CLEC4E	CSF1R	MYO1F
CLEC5A	CLEC10A	CX3CR1	CLEC10A	CSF1R	CX3CR1	CXCR2	CLEC4E	FGR	CLEC5A	CLEC5A	CSF3R	NCF4
CLEC7A	CLEC4A	CXCR2	CLEC4A	CSF3R	CYBB	CYBB	CLEC5A	FPR1	CLEC7A	CLEC7A	CX3CR1	PLEK
CSF1R	CLEC4E	CYBB	CLEC4E	CX3CR1	DOK3	DOK3	CLEC7A	FPR2	COL4A3BP	CSF1R	CXCR2	RNASE2
CSF3R	CLEC7A	DOK3	CLEC5A	CXCR2	DPEP2	DPEP2	CSF1R	GPR183	CSF1R	CSF3R	CYBB	SAMSN1
CX3CR1	CSF1R	DPEP2	CLEC7A	CYBB	FCN1	FCAR	CSF3R	HCK	CSF3R	CX3CR1	DOK3	STAB1
CYBB	CX3CR1	FCAR	CSF1R	DOK3	FGL2	FCER1A	CX3CR1	HK3	CX3CR1	CXCR2	DPEP2	WAS
DOK3	CYBB	FCN1	CSF3R	DPEP2	FGR	FCN1	CXCR2	IL10RA	CXCR2	CYBB	FCER1A
DPEP2	DOK3	FGL2	CXCR2	FCAR	FPR1	FGL2	CYBB	LILRA1	CYBB	DOK3	FCN1
FCAR	DPEP2	FGR	CYBB	FCER1A	FPR2	FGR	DOK3	LILRA2	DOK3	DPEP2	FGL2
FCER1A	FCAR	FPR1	DOK3	FCN1	GPR183	FPR1	DPEP2	LILRB1	DPEP2	FCAR	FGR
FCN1	FCER1A	FPR2	DPEP2	FGL2	HCK	FPR2	FCAR	LILRB2	FCAR	FCER1A	FPR1
FGL2	FCN1	GPR183	FCAR	FGR	HK3	GPR183	FCER1A	LILRB3	FCER1A	FCN1	FPR2
FGR	FGL2	HCK	FCER1A	FPR1	IL10RA	HCK	FCN1	LRRFIP1	FCN1	FGL2	GPR183
FPR1	FGR	HK3	FCN1	FPR2	LILRA1	HK3	FGL2	LST1	FGL2	FGR	HCK
FPR2	FPR1	HSPA6	FGL2	GPR183	LILRA2	HSPA6	FGR	MEFV	FGR	FPR1	HK3
GPR183	FPR2	IL10RA	FGR	HCK	LILRB1	IL10RA	FPR1	MNDA	FPR1	FPR2	IL10RA
HCK	GPR183	LILRA1	FPR1	HK3	LILRB2	LILRA1	FPR2	MS4A6A	FPR2	GPR183	LILRA1
HK3	HCK	LILRA2	FPR2	IL10RA	LILRB3	LILRA2	GPR183	MYO1F	GPR183	HCK	LILRB1
HSPA6	HK3	LILRB1	GPR183	LILRA1	LST1	LILRB1	HCK	NCF2	HCK	HK3	LILRB2
IL10RA	IL10RA	LILRB2	HCK	LILRB1	MEFV	LILRB2	HK3	NCF4	HK3	IL10RA	LILRB3
LILRA1	LILRA1	LILRB3	HIPK1	LILRB2	MNDA	LILRB3	IL10RA	OSM	IL10RA	LILRA1	LST1
LILRA2	LILRA2	LST1	HK3	LILRB3	MS4A6A	LST1	IQGAP1	P2RY13	IQGAP1	LILRA2	MEFV
LILRB1	LILRB1	MEFV	HSPA6	LST1	MYO1F	MEFV	LILRA1	PILRA	LILRA1	LILRB1	MNDA
LILRB2	LILRB2	MNDA	IL10RA	MEFV	NCF2	MNDA	LILRA2	PLEK	LILRA2	LILRB2	MS4A6A
LILRB3	LILRB3	MS4A6A	KDM6B	MNDA	NCF4	MS4A6A	LILRB1	POU2F2	LILRB1	LILRB3	MYO1F
LST1	LST1	MYO1F	LILRA1	MS4A6A	OSM	MYO1F	LILRB2	PTP4A2	LILRB2	LST1	NCF2
MEFV	MEFV	NCF2	LILRA2	MYO1F	P2RY13	NCF2	LILRB3	RGS19	LILRB3	MEFV	NCF4
MNDA	MNDA	NCF4	LILRB1	NCF2	PILRA	NCF4	LST1	RHOG	LRRFIP1	MNDA	P2RY13
MS4A6A	MS4A6A	P2RY13	LILRB2	NCF4	PLEK	OSM	MEFV	RNASE2	LST1	MS4A6A	PILRA
MYO1F	MYO1F	PILRA	LILRB3	P2RY13	POU2F2	P2RY13	MNDA	S100A12	MEFV	MYO1F	PLEK
NCF2	NCF2	PLEK	LST1	PILRA	RHOG	PILRA	MS4A6A	SAMSN1	MNDA	NCF2	POU2F2
NCF4	NCF4	POU2F2	MEFV	PLEK	RNASE2	PLEK	MYO1F	SLC11A1	MS4A6A	NCF4	RHOG
OSM	OSM	RHOG	MNDA	POU2F2	SAMSN1	POU2F2	NCF2	STAB1	MTF1	OSM	RNASE2
P2RY13	P2RY13	RNASE2	MS4A6A	RHOG	STAB1	RGS19	NCF4	TLR2	MYO1F	P2RY13	S100A12
PILRA	PILRA	SAMSN1	MTF1	RNASE2	TLR8	RHOG	OSM	TLR8	NCF2	PILRA	SAMSN1
PLEK	PLEK	SLC11A1	MYO1F	S100A12	WAS	RNASE2	P2RY13	VASP	NCF4	PLEK	STAB1
POU2F2	POU2F2	STAB1	NCF2	SAMSN1		S100A12	PILRA	WAS	OSBPL11	POU2F2	TLR2
PPM1F	PPM1F	TLR8	NCF4	SLC11A1		SAMSN1	PLEK		OSM	RGS19	TLR8
RGS19	RGS19	WAS	OSM	STAB1		SLC11A1	POU2F2		P2RY13	RHOG	WAS
RHOG	RHOG		P2RY13	TLR2		STAB1	RGS19		PILRA	RNASE2
RNASE2	RNASE2		PILRA	TLR8		TLR2	RHOG		PLEK	S100A12
S100A12	S100A12		PLEK	USP15		TLR8	S100A12		POU2F2	SAMSN1
SAMSN1	SAMSN1		POU2F2	WAS		TREM1	SAMSN1		PPM1F	SLC11A1
SLC11A1	STAB1		PPM1F			WAS	STAB1		PTEN	STAB1
STAB1	TLR2		PTEN			WTAP	TLR2		RNASE2	TLR2
TLR2	TLR8		RGS19				TLR8		S100A12	TLR8
TLR8	VASP		RHOG				VASP		SAMSN1	VASP
WAS	WAS		RNASE2				WAS		SLC11A1	WAS
			S100A12						STAB1	WTAP
			SAMSN1						TLR2
			SLC11A1						TLR8
			STAB1						UBE2D1
			TLR2						WAS
			TLR8
			USP15
			WAS

### Sheet: Fig7_Visium_Sig
COAD_CD8_Monocyte	COAD_Endothelial	COAD_Epithelial	COAD_M2	LUSC_AlveolarType1	LUSC_CD8_Monocyte	LUSC_Endothelial	LUSC_M2	LUSC_TumorAssociatedAlveolar
AIF1	CD93	FABP1	AIF1	AGER	AIF1	CD93	AIF1	WFDC2
AKAP13	CDH5	PHGR1	CAMP	CAV1	BIN2	CDH5	CAMP	CP
BCL2L11	EMCN	LGALS4	CCDC88A	EMP2	C5AR1	EMCN	CFP	DDIT4
C5AR1	ERG	EPCAM	CCL8	RGCC	CCL4	ERG	CLEC10A	SERPINA1
CCR2	KDR	AGR2	CFP	MYL9	CCR2	KDR	CLEC4A	CHI3L1
CD1E	PCDH12	PIGR	CLEC10A	ANXA3	CCR5	PCDH12	FGR	GAPDH
CD244	RAMP3	FXYD3	CLEC4A	ADIRF	CCR7	RAMP3	HCK	WFDC3
CD37	TFEC	KRT8	FGR	CYP4B1	CD160	TFEC	HLA-DQA1	MDK
CFP		TFF3	HCK	CAV2	CD1E		ITGAX	OLFML3
CLEC10A		CLDN3	HLA-DQA1	TNNC1	CD2		LILRA2	MMP7
CLEC4A		TSPAN8	ITGAX	LMO7	CD244		MMP19	PCP4
CLEC4E		KRT18	LILRA2	S100A10	CD247		MMP9	COL1A1
CLEC5A		KRT19	MMP19	TSPAN13	CD27		MS4A6A	SOX4
CLEC7A		CLDN4	MMP9	ANXA2	CD300A		NCF2	C1R
CSF1R		ELF3	MS4A6A		CD37		NCKAP1L	SPP1
CSF3R		CEACAM5	NCF2		CD3E		PDCD1LG2	PTMA
CXCR2		SPINK1	NCKAP1L		CD3G		PILRA	TSPAN1
CYBB		FAM3D	NPL		CD7		RNASE6	SFTPB
DOK3		CKB	PDCD1LG2		CD96		SLAMF8	C3
DPEP2		GPX2	PILRA		CFP		SLC15A3	LTF
FCAR		LCN2	RNASE6		CLEC10A		TFEC	CTSE
FCER1A		MT1G	SLAMF8		CLEC4A		TPP1	C1S
FCN1		PLA2G2A	SLC15A3		CLEC4E		TREM2	SPINK1
FGL2		WFDC2	TFEC		CLEC5A			ZFP36L1
FGR		CD24	TPP1		CLEC7A			PTTG1
FPR1		PRAC1	TREM2		CRTAM			PDLIM4
FPR2		SMIM22			CSF1R			CXCL17
GPR183		PCK1			CSF3R			MSRB1
HCK		OLFM4			CST7			SCGB3A2
HIPK1		CLDN7			CTSW			CFH
HK3		C19orf33			CX3CR1			AGR2
HSPA6		C10orf99			CXCR2			LDHA
IL10RA		S100A14			CXCR6			ABCC3
KDM6B		KRT20			CYBB			CALD1
LILRA1		TSPAN1			CYTH4			TIMP1
LILRA2		TFF1			DOK3			RASD1
LILRB1		MUC2			DPEP2			PPIB
LILRB2		CEACAM6			FAIM3			C8orf4
LILRB3		S100P			FASLG			C7
LST1		PRSS3			FCAR			TNFSF10
MEFV		MGST1			FCER1A
MNDA		RAB25			FCN1
MS4A6A		CDX1			FGL2
MTF1		LEFTY1			FGR
MYO1F		PPP1R1B			FPR1
NCF2		DSP			FPR2
NCF4		MAL2			GIMAP4
OSM		FAM84A			GIMAP6
P2RY13		SOX9			GPR15
PILRA		CDX2			GPR171
PLEK		AGR3			GPR183
POU2F2		KLF5			GPR65
PPM1F		ADH1C			GPR68
PTEN		AC103702.2			GZMA
RGS19		MUC13			GZMB
RHOG		GDF15			GZMH
RNASE2		VIL1			GZMK
S100A12		SFN			GZMM
SAMSN1		TMEM54			HCK
SLC11A1		DPEP1			HK3
STAB1		MISP			IFNG
TLR2		SLC44A4			IL10RA
TLR8		TST			IL16
USP15		TMEM141			IL18RAP
WAS		SELENBP1			IL2RB
BIN2		ASCL2			ITGAL
CCL4		CDH1			ITK
CCR5		GPRC5A			KLRB1
CCR7		CEACAM7			KLRD1
CD160		C15orf48			KLRG1
CD2		MUC12			KLRK1
CD247		FCGBP			LAG3
CD27		HMGCS2			LCK
CD300A		SLC26A3			LILRA1
CD3E		CDH17			LILRA2
CD3G		EHF			LILRB1
CD7		CDC42EP5			LILRB2
CD8B		GPA33			LILRB3
CD96		TRIM31			LRRFIP1
CHST12		SNORC			LST1
CRTAM		PDZK1IP1			LY9
CST7		SLPI			MEFV
CTSW		PPP1R14D			MMP19
CXCR6		USH1C			MNDA
CYTH4		PRR15L			MS4A6A
EOMES		FERMT1			MYO1F
FAIM3		RNF43			NCF2
FASLG		PKP3			NCF4
GIMAP4		DSG2			NCR3
GIMAP6		SLC12A2			NFKB1
GPR15		PLS1			NKG7
GPR171		PRR15			OSM
GPR65		STARD10			P2RY13
GPR68		FABP2			PILRA
GZMA		ST6GALNAC1			PLEK
GZMH		AP1M2			POU2F2
GZMK		MUC5B			PRF1
GZMM		PCP4			PTGDR
IFNG		KRTCAP3			PTP4A2
IL16		GOLM1			PTPRC
IL18RAP		EDN1			PTPRCAP
IL2RB		MYH14			PVRIG
ITGAL		SPINT2			PYHIN1
ITK					RGS1
KLRB1					RGS19
KLRD1					RHOG
KLRG1					RNASE2
KLRK1					S100A12
LAG3					SAMSN1
LCK					SASH3
LY9					SEC24A
MMP19					SLAMF1
NCK1					SLC11A1
NCR3					STAB1
NKG7					TBX21
PIK3IP1					TLR2
PRF1					TLR8
PRMT2					TNFSF8
PTGDR					TRAF3IP3
PTPRCAP					TSC22D3
PYHIN1					VASP
RGS1					WAS
SASH3					ZAP70
SEC24A					ZFP36L2
SLAMF1
TBX21
TNFSF8
TRAF3IP3
TSC22D3
XCL1
ZAP70
ZBTB1
ZC3HAV1

### Sheet: Sources
Signature	Source	DOI
IFNγ pathway signature	Ayers, M., et al. J. Clin. Invest. (2017)	doi: 10.1172/JCI91190
HALLMARK_INTERFERON_GAMMA_RESPONSE	GSEA, H: Hallmark	DOI: 10.1016/j.cels.2015.12.004
HALLMARK_HYPOXIA	GSEA, H: Hallmark	DOI: 10.1016/j.cels.2015.12.004
HALLMARK_TGF_BETA_SIGNALING	GSEA, H: Hallmark	DOI: 10.1016/j.cels.2015.12.004
BLCA_CD8_Monocyte	Jiménez-Sánchez, A., et al. Cancer Res. (2019)	DOI: 10.1158/0008-5472.CAN-18-3560
BRCA_CD8_Monocyte	Jiménez-Sánchez, A., et al. Cancer Res. (2019)	DOI: 10.1158/0008-5472.CAN-18-3560
CESC_CD8_Monocyte	Jiménez-Sánchez, A., et al. Cancer Res. (2019)	DOI: 10.1158/0008-5472.CAN-18-3560
COAD_CD8_Monocyte	Jiménez-Sánchez, A., et al. Cancer Res. (2019)	DOI: 10.1158/0008-5472.CAN-18-3560
COAD_Endothelial	Jiménez-Sánchez, A., et al. Cancer Res. (2019)	DOI: 10.1158/0008-5472.CAN-18-3560
COAD_Epithelial	Qi, J., et al. Nat. Commun. (2022)	doi: 10.1038/s41467-022-29366-6
COAD_M2	Jiménez-Sánchez, A., et al. Cancer Res. (2019)	DOI: 10.1158/0008-5472.CAN-18-3560
ESCA_CD8_Monocyte	Jiménez-Sánchez, A., et al. Cancer Res. (2019)	DOI: 10.1158/0008-5472.CAN-18-3560
HNSC_CD8_Monocyte	Jiménez-Sánchez, A., et al. Cancer Res. (2019)	DOI: 10.1158/0008-5472.CAN-18-3560
KIRP_CD8_Monocyte	Jiménez-Sánchez, A., et al. Cancer Res. (2019)	DOI: 10.1158/0008-5472.CAN-18-3560
LIHC_CD8_Monocyte	Jiménez-Sánchez, A., et al. Cancer Res. (2019)	DOI: 10.1158/0008-5472.CAN-18-3560
LUADLUSC_CD8_Monocyte	Jiménez-Sánchez, A., et al. Cancer Res. (2019)	DOI: 10.1158/0008-5472.CAN-18-3560
LUSC_CD8_Monocyte	Jiménez-Sánchez, A., et al. Cancer Res. (2019)	DOI: 10.1158/0008-5472.CAN-18-3560
LUSC_AlveolarType1	Qian, J., et al. Cell Res. (2020)	DOI: 10.1038/s41422-020-0355-0
LUSC_M2	Jiménez-Sánchez, A., et al. Cancer Res. (2019)	DOI: 10.1158/0008-5472.CAN-18-3560
LUSC_TumorAssociatedAlveolar	Qian, J., et al. Cell Res. (2020)	DOI: 10.1038/s41422-020-0355-0
READ_CD8_Monocyte	Jiménez-Sánchez, A., et al. Cancer Res. (2019)	DOI: 10.1158/0008-5472.CAN-18-3560
SKCM_CD8_Monocyte	Jiménez-Sánchez, A., et al. Cancer Res. (2019)	DOI: 10.1158/0008-5472.CAN-18-3560
STAD_CD8_Monocyte	Jiménez-Sánchez, A., et al. Cancer Res. (2019)	DOI: 10.1158/0008-5472.CAN-18-3560
UCEC_CD8_Monocyte	Jiménez-Sánchez, A., et al. Cancer Res. (2019)	DOI: 10.1158/0008-5472.CAN-18-3560
